# Histone methyltransferase DOT1L differentially affects the development of dendritic cell subsets

**DOI:** 10.1101/2025.09.05.674429

**Authors:** Rianne G. Bouma, Willem-Jan de Leeuw, Aru Z. Wang, Muddassir Malik, Joeke G.C. Stolwijk, Veronique A.L. Konijn, Anne Mensink, Natalie Proost, Maarten K. Nijen Twilhaar, Tibor van Welsem, Negisa Seyed Toutounchi, Alsya J. Affandi, Jip T. van Dinter, Fred van Leeuwen, Joke M.M. den Haan

## Abstract

Dendritic cells (DCs) are important orchestrators of immune responses. Their development in the bone marrow is controlled by transcription factors, but epigenetic mechanisms remain poorly understood. DOT1L is emerging as a key epigenetic regulator in immune cells. By mapping DOT1L-mediated histone H3K79 methylation in canonical DC subsets, we observed that DOT1L modified common as well as DC subset-specific genes. *In vitro-* or *in vivo-*induced deletion of *Dot1l* followed by *in vitro* cell culture resulted in a decrease in myeloid progenitors and plasmacytoid DCs (pDCs) and an increase in cDC2s, while cDC1s remained unchanged. *In vitro* generated *Dot1l-*KO DCs were unable to produce IFNα upon stimulation. Moreover, transcriptomes of *Dot1l*-KO DC subsets exhibited enrichment of antigen presentation pathways and MHC class II surface levels were upregulated in pDCs. Mechanistically, inhibition of DOT1L linked the observed effects to its methyltransferase activity. Together, our data indicate that in DCs DOT1L differentially affects the development of canonical subsets and suppresses antigen presentation pathways.
