## Supplementary Table S1 for "Histone methyltransferase DOT1L differentially affects the development of dendritic cell subsets"

### Sheet: Blad1
Reagent or Resource	Source	Identifyer
RPMI-1640	Gibco	11875093
FCS	Biowest	S1400 - 500
FBS	Serana	S-FBS-SA-015
Penicillin	Lonza	DE17-602E
Streptomycin	Lonza	DE17-602E
β-mercaptoethanol	Gibco	31350010
Glutamax	Gibco	35050061
FLT3-L	Peprotech	250-31L
SCF	Peprotech	250-03
4-hydroxy-tamoxifen	Sigma Aldrich	H6278-10MG
DOT1Li SGC-0946	Selleckchem	S7079
Lidocaine	Sigma Aldrich	L5647
Liberase TL	Roche	5401020001
DNase I	Roche	11284932001
RNase A	Sigma Aldrich	A-5000
Proteinase K	Sigma Aldrich	P2308
EDTA	Merck	6381-92-6
HEPES	Gibco	15630080
Class A CpGs (ODN1585)	InvivoGen	tlrl-1585
Fixable Viability Dye eFluor 780	eBioscience	65-0865-18
LIVE/DEAD Fixable Blue Dead Cell Stain	Thermo Scientific	L34962
Anti-XCR1 (Clone ZET)	Biolegend	148216
Anti-MCHII (Clone M5/114.15.2)	Biolegend	107636
Anti-CD11c (Clone N418)	Biolegend	117339
Anti-BST2 (Clone 927)	Biolegend	127039
Anti-CD3 (Clone 17A2)	Biolegend	100309
Anti-CD19 (Clone 6D5)	Biolegend	115509
Anti-NK1.1 (Clone PK136)	Biolegend	108715
Anti-Siglec-H (Clone REA819)	Miltenyi Biotec	130-112-298
Anti-Sirpα (Clone P84)	Biolegend	144022
Anti-CD117 (Clone 2B8)	Biolegend	105847
Anti-CD3 (Clone 145-2C11)	Immunotools	22150033
Anti-NK1.1 (Clone PK136)	Immunotools	22155253
Anti-erythroid cells (Clone TER-119)	Immunotools	22155233
Anti-CD90 (Clone MRC OX-7)	Immunotools	22150903
Anti-Ly6G (Clone RB6-8C5)	Immunotools	22155243
Anti-b220 (Clone RA3-6B2)	Biolegend	103265
Anti-CD135 (Clone A2F10)	Invitrogen	12-1351-82
Anti-CD127 (Clone A7R34)	Biolegend	135031
Anti-CD115 (Clone AFS98)	Biolegend	135529
Anti-Ly6D (Clone REA906)	Miltenyi Biotec	130-115-315
Anti-Ly6C (Clone HK1.4)	Biolegend	128014
Anti-CX3CR1 (Clone SA011F11)	Biolegend	149027
Anti-CD11b (Clone M1/70)	Biolegend	101243
Anti-Ly6G (Clone 1A8)	Biolegend	127616
Anti-F4/80 (Clone BM8)	Biolegend	123146
Anti-ki67 (Clone 16A8)	Biolegend	652408
Anti-CD86 (Clone GL1)	BD Biosciences	560582
Anti-IFNα (Clone RMMA-1)	R&D Systems	22100-1
Anti-IFNβ (Clone RMMB-1)	R&D Systems	22400-1
Anti-Siglec-H (Clone 440c)	BD Biosciences	747673
Anti-Sirpα (Clone P84)	BD Biosciences	560107
Anti-HA (clone 12CA5)	Protein Facility NKI
Anti-H3K79me2 (clone NL59)	Merck	04-835
Goat-anti-rabbit (AF488)	Thermo Scientific	A11034
16% Methanol free formaldehyde	Thermo Scientific	28908
16% PFA	Electron Microscopy Sciences	15710
Fixation/Permeabilization buffer	eBioscience	00-5523-00
Permeabilization buffer	eBioscience	00-5523-00
Golgiplug	BD Biosciences	555029
Saponin	Sigma Aldrich	8047-15-2
Protease Inhibitor Cocktail (EDTA-free)	Merck	5056489001
Transcription Factor Buffer Set	BD Biosciences	562574
RLT buffer	Qiagen	79216
Anti-IFNα1 Capture Ab	Biolegend	447904
IFNα1 Standard	Biolegend	447904
Anti-IFNα1 detection Ab	Biolegend	447904
Avidin-HRP	Biolegend	447904
CD11c MicroBeads UltraPure	Miltenyi Biotec	130-125-835
Anti-mPDCA-1 MicroBeads	Miltenyi Biotec	130-091-965
MACS LS Column	Miltenyi Biotec	130-042-401
